# VariantFormer: A hierarchical transformer integrating DNA sequences with genetic variations and regulatory landscapes for personalized gene expression prediction

**DOI:** 10.1101/2025.10.31.685862

**Authors:** Sayan Ghosal, Youssef Barhomi, Tejaswini Ganapathi, Amy Krystosik, Lakshmi Krishnan, Sashidhar Guntury, Donghui Li, Alzheimer’s Disease Neuroimaging Initiative, Francesco Paolo Casale, Theofanis Karaletsos

**Affiliations:** Chan Zuckerberg Initiative, Redwood City, CA, USA; Institute of AI for Health, Helmholtz Zentrum München – German Research Center for Environmental Health, Neuherberg, Germany; Helmholtz Pioneer Campus, Helmholtz Zentrum München, Neuherberg, Germany

**Author notes:** Corresponding authors: Sayan Ghosal,; Theofanis Karaletsos. Part of the data used in preparation of this article were generated by the Alzheimer’s Disease Metabolomics Consortium (ADMC). As such, the investigators within the ADMC provided data but did not participate in the analysis or writing of this report. A complete listing of ADMC investigators can be found at: https://sites.duke.edu/adnimetab/team/.

## Abstract

Accurately predicting gene expression from DNA sequence remains a central challenge in human genetics. Current sequence-based models overlook natural genetic variation across individuals, while population-based models are restricted to variants observed within specific cohorts. Here, we present VariantFormer, a 1.2-billion-parameter transformer that predicts gene-level RNA abundance directly from personalized diploid genomes. Trained on 21,004 genome–transcriptome pairs from 2,330 donors, VariantFormer achieves state-of-the-art performance across both sequence- and population-based prediction tasks, while generalizing better to out-of-distribution contexts—including somatic mutation settings in cancer cell lines—and maintaining robustness across ancestries. Beyond expression prediction, VariantFormer improves eQTL effect size estimation compared to prior methods, with notable gains for lower-frequency and ancestry-specific variants. In applications to Alzheimer’s disease, VariantFormer gene embeddings prioritize likely causal genes and relevant tissue contexts, and in silico mutagenesis of known APOE alleles faithfully recovers known risk modifying effects. Together, these results establish VariantFormer as a scalable, diploid-aware framework for variant interpretation and personalized gene expression modeling across tissues and populations.
