## Supplementary Table 2 for "VariantFormer: A hierarchical transformer integrating DNA sequences with genetic variations and regulatory landscapes for personalized gene expression prediction"

### Sheet: Description
The accession numbers for chromatin activity data obtained from ENCODE

### Sheet: Sheet1
Donor ID	Tissue	Tissue Ontology	File Accession	Dataset Accession	File Format	Output Type	File Size (MB)
ENCDO271OUW	adrenal gland	UBERON:0002369	ENCFF132UKV	ENCSR298BFZ	bed	candidate Cis-Regulatory Elements	14
ENCDO271OUW	adrenal gland	UBERON:0002369	ENCFF940OZU	ENCSR298BFZ	bigBed	candidate Cis-Regulatory Elements	34
ENCDO451RUA	adrenal gland	UBERON:0002369	ENCFF212VVV	ENCSR154NFY	bed	candidate Cis-Regulatory Elements	14
ENCDO451RUA	adrenal gland	UBERON:0002369	ENCFF719RFP	ENCSR154NFY	bigBed	candidate Cis-Regulatory Elements	34
ENCDO793LXB	adrenal gland	UBERON:0002369	ENCFF037CIU	ENCSR478MET	bigBed	candidate Cis-Regulatory Elements	34
ENCDO793LXB	adrenal gland	UBERON:0002369	ENCFF741MBZ	ENCSR478MET	bed	candidate Cis-Regulatory Elements	14
ENCDO845WKR	adrenal gland	UBERON:0002369	ENCFF841SAS	ENCSR029TJX	bed	candidate Cis-Regulatory Elements	14
ENCDO845WKR	adrenal gland	UBERON:0002369	ENCFF910WAN	ENCSR029TJX	bigBed	candidate Cis-Regulatory Elements	34
ENCDO271OUW	body of pancreas	UBERON:0001150	ENCFF144YYB	ENCSR728BOX	bigBed	candidate Cis-Regulatory Elements	34
ENCDO271OUW	body of pancreas	UBERON:0001150	ENCFF255LBO	ENCSR728BOX	bed	candidate Cis-Regulatory Elements	14
ENCDO451RUA	body of pancreas	UBERON:0001150	ENCFF538AJL	ENCSR787HXR	bigBed	candidate Cis-Regulatory Elements	34
ENCDO451RUA	body of pancreas	UBERON:0001150	ENCFF638UGI	ENCSR787HXR	bed	candidate Cis-Regulatory Elements	14
ENCDO793LXB	body of pancreas	UBERON:0001150	ENCFF716MWC	ENCSR667UGA	bed	candidate Cis-Regulatory Elements	14
ENCDO793LXB	body of pancreas	UBERON:0001150	ENCFF919UDG	ENCSR667UGA	bigBed	candidate Cis-Regulatory Elements	34
ENCDO845WKR	body of pancreas	UBERON:0001150	ENCFF381UDE	ENCSR925DYZ	bigBed	candidate Cis-Regulatory Elements	34
ENCDO845WKR	body of pancreas	UBERON:0001150	ENCFF577QIS	ENCSR925DYZ	bed	candidate Cis-Regulatory Elements	14
ENCDO271OUW	breast epithelium	UBERON:0008367	ENCFF121MGJ	ENCSR160YAV	bed	candidate Cis-Regulatory Elements	14
ENCDO271OUW	breast epithelium	UBERON:0008367	ENCFF163FVQ	ENCSR160YAV	bigBed	candidate Cis-Regulatory Elements	34
ENCDO451RUA	breast epithelium	UBERON:0008367	ENCFF753SOE	ENCSR454HKI	bed	candidate Cis-Regulatory Elements	14
ENCDO451RUA	breast epithelium	UBERON:0008367	ENCFF831RXH	ENCSR454HKI	bigBed	candidate Cis-Regulatory Elements	26
ENCDO793LXB	breast epithelium	UBERON:0008367	ENCFF382WNI	ENCSR256YJS	bed	candidate Cis-Regulatory Elements	14
ENCDO793LXB	breast epithelium	UBERON:0008367	ENCFF411DLC	ENCSR256YJS	bigBed	candidate Cis-Regulatory Elements	34
ENCDO845WKR	breast epithelium	UBERON:0008367	ENCFF579UXX	ENCSR879STB	bed	candidate Cis-Regulatory Elements	14
ENCDO845WKR	breast epithelium	UBERON:0008367	ENCFF672ENA	ENCSR879STB	bigBed	candidate Cis-Regulatory Elements	34
ENCDO271OUW	esophagus muscularis mucosa	UBERON:0004648	ENCFF084NNO	ENCSR117SVZ	bed	candidate Cis-Regulatory Elements	14
ENCDO271OUW	esophagus muscularis mucosa	UBERON:0004648	ENCFF711MYR	ENCSR117SVZ	bigBed	candidate Cis-Regulatory Elements	34
ENCDO451RUA	esophagus muscularis mucosa	UBERON:0004648	ENCFF065JTS	ENCSR816QGI	bed	candidate Cis-Regulatory Elements	14
ENCDO451RUA	esophagus muscularis mucosa	UBERON:0004648	ENCFF179WBM	ENCSR816QGI	bigBed	candidate Cis-Regulatory Elements	34
ENCDO793LXB	esophagus muscularis mucosa	UBERON:0004648	ENCFF557UEU	ENCSR899YIB	bigBed	candidate Cis-Regulatory Elements	34
ENCDO793LXB	esophagus muscularis mucosa	UBERON:0004648	ENCFF646IMG	ENCSR899YIB	bed	candidate Cis-Regulatory Elements	14
ENCDO845WKR	esophagus muscularis mucosa	UBERON:0004648	ENCFF477LFY	ENCSR586GHP	bed	candidate Cis-Regulatory Elements	14
ENCDO845WKR	esophagus muscularis mucosa	UBERON:0004648	ENCFF917MWG	ENCSR586GHP	bigBed	candidate Cis-Regulatory Elements	26
ENCDO271OUW	esophagus squamous epithelium	UBERON:0006920	ENCFF204VSD	ENCSR542LBE	bed	candidate Cis-Regulatory Elements	14
ENCDO271OUW	esophagus squamous epithelium	UBERON:0006920	ENCFF335GAL	ENCSR542LBE	bigBed	candidate Cis-Regulatory Elements	34
ENCDO451RUA	esophagus squamous epithelium	UBERON:0006920	ENCFF186XYJ	ENCSR090GRV	bigBed	candidate Cis-Regulatory Elements	34
ENCDO451RUA	esophagus squamous epithelium	UBERON:0006920	ENCFF732MZR	ENCSR090GRV	bed	candidate Cis-Regulatory Elements	14
ENCDO793LXB	esophagus squamous epithelium	UBERON:0006920	ENCFF373UPD	ENCSR563MVK	bed	candidate Cis-Regulatory Elements	14
ENCDO793LXB	esophagus squamous epithelium	UBERON:0006920	ENCFF730CLI	ENCSR563MVK	bigBed	candidate Cis-Regulatory Elements	34
ENCDO845WKR	esophagus squamous epithelium	UBERON:0006920	ENCFF389SOF	ENCSR958BPW	bigBed	candidate Cis-Regulatory Elements	26
ENCDO845WKR	esophagus squamous epithelium	UBERON:0006920	ENCFF864KKN	ENCSR958BPW	bed	candidate Cis-Regulatory Elements	14
ENCDO271OUW	gastrocnemius medialis	UBERON:0011907	ENCFF270GPJ	ENCSR767IOZ	bigBed	candidate Cis-Regulatory Elements	34
ENCDO271OUW	gastrocnemius medialis	UBERON:0011907	ENCFF344UMA	ENCSR767IOZ	bed	candidate Cis-Regulatory Elements	14
ENCDO451RUA	gastrocnemius medialis	UBERON:0011907	ENCFF508UOX	ENCSR668PZV	bed	candidate Cis-Regulatory Elements	14
ENCDO451RUA	gastrocnemius medialis	UBERON:0011907	ENCFF812KRM	ENCSR668PZV	bigBed	candidate Cis-Regulatory Elements	34
ENCDO793LXB	gastrocnemius medialis	UBERON:0011907	ENCFF368HTB	ENCSR522KSM	bigBed	candidate Cis-Regulatory Elements	34
ENCDO793LXB	gastrocnemius medialis	UBERON:0011907	ENCFF549BJM	ENCSR522KSM	bed	candidate Cis-Regulatory Elements	14
ENCDO845WKR	gastrocnemius medialis	UBERON:0011907	ENCFF369UMO	ENCSR273MSL	bed	candidate Cis-Regulatory Elements	14
ENCDO845WKR	gastrocnemius medialis	UBERON:0011907	ENCFF942HFX	ENCSR273MSL	bigBed	candidate Cis-Regulatory Elements	34
ENCDO271OUW	lower leg skin	UBERON:0004264	ENCFF216FAW	ENCSR147JNB	bed	candidate Cis-Regulatory Elements	14
ENCDO271OUW	lower leg skin	UBERON:0004264	ENCFF593MGF	ENCSR147JNB	bigBed	candidate Cis-Regulatory Elements	26
ENCDO451RUA	lower leg skin	UBERON:0004264	ENCFF382WJX	ENCSR417NVX	bigBed	candidate Cis-Regulatory Elements	26
ENCDO451RUA	lower leg skin	UBERON:0004264	ENCFF924ESX	ENCSR417NVX	bed	candidate Cis-Regulatory Elements	14
ENCDO793LXB	lower leg skin	UBERON:0004264	ENCFF222SGT	ENCSR818ELX	bigBed	candidate Cis-Regulatory Elements	26
ENCDO793LXB	lower leg skin	UBERON:0004264	ENCFF392LMK	ENCSR818ELX	bed	candidate Cis-Regulatory Elements	14
ENCDO845WKR	lower leg skin	UBERON:0004264	ENCFF935BXD	ENCSR823YVW	bed	candidate Cis-Regulatory Elements	14
ENCDO845WKR	lower leg skin	UBERON:0004264	ENCFF963VCV	ENCSR823YVW	bigBed	candidate Cis-Regulatory Elements	26
ENCDO271OUW	omental fat pad	UBERON:0010414	ENCFF235KYI	ENCSR981CFX	bigBed	candidate Cis-Regulatory Elements	26
ENCDO271OUW	omental fat pad	UBERON:0010414	ENCFF551TZP	ENCSR981CFX	bed	candidate Cis-Regulatory Elements	14
ENCDO451RUA	omental fat pad	UBERON:0010414	ENCFF296MHR	ENCSR512FAJ	bigBed	candidate Cis-Regulatory Elements	26
ENCDO451RUA	omental fat pad	UBERON:0010414	ENCFF585MYC	ENCSR512FAJ	bed	candidate Cis-Regulatory Elements	14
ENCDO793LXB	omental fat pad	UBERON:0010414	ENCFF916HRT	ENCSR661WTD	bed	candidate Cis-Regulatory Elements	14
ENCDO793LXB	omental fat pad	UBERON:0010414	ENCFF944ABF	ENCSR661WTD	bigBed	candidate Cis-Regulatory Elements	26
ENCDO845WKR	omental fat pad	UBERON:0010414	ENCFF018EZQ	ENCSR399NCD	bigBed	candidate Cis-Regulatory Elements	26
ENCDO845WKR	omental fat pad	UBERON:0010414	ENCFF917GGI	ENCSR399NCD	bed	candidate Cis-Regulatory Elements	14
ENCDO271OUW	sigmoid colon	UBERON:0001159	ENCFF244IEB	ENCSR102HGJ	bigBed	candidate Cis-Regulatory Elements	26
ENCDO271OUW	sigmoid colon	UBERON:0001159	ENCFF516ZJM	ENCSR102HGJ	bed	candidate Cis-Regulatory Elements	14
ENCDO451RUA	sigmoid colon	UBERON:0001159	ENCFF137THP	ENCSR300XSY	bed	candidate Cis-Regulatory Elements	14
ENCDO451RUA	sigmoid colon	UBERON:0001159	ENCFF571FOS	ENCSR300XSY	bigBed	candidate Cis-Regulatory Elements	26
ENCDO793LXB	sigmoid colon	UBERON:0001159	ENCFF386TZM	ENCSR855THX	bigBed	candidate Cis-Regulatory Elements	34
ENCDO793LXB	sigmoid colon	UBERON:0001159	ENCFF507HVH	ENCSR855THX	bed	candidate Cis-Regulatory Elements	14
ENCDO845WKR	sigmoid colon	UBERON:0001159	ENCFF057KVE	ENCSR328EZS	bigBed	candidate Cis-Regulatory Elements	34
ENCDO845WKR	sigmoid colon	UBERON:0001159	ENCFF466PWQ	ENCSR328EZS	bed	candidate Cis-Regulatory Elements	14
ENCDO271OUW	spleen	UBERON:0002106	ENCFF104TAO	ENCSR165INH	bed	candidate Cis-Regulatory Elements	14
ENCDO271OUW	spleen	UBERON:0002106	ENCFF243AVV	ENCSR165INH	bigBed	candidate Cis-Regulatory Elements	34
ENCDO451RUA	spleen	UBERON:0002106	ENCFF309NPF	ENCSR739QRL	bed	candidate Cis-Regulatory Elements	14
ENCDO451RUA	spleen	UBERON:0002106	ENCFF504SER	ENCSR739QRL	bigBed	candidate Cis-Regulatory Elements	34
ENCDO793LXB	spleen	UBERON:0002106	ENCFF301SBK	ENCSR772CIS	bed	candidate Cis-Regulatory Elements	14
ENCDO793LXB	spleen	UBERON:0002106	ENCFF947IGD	ENCSR772CIS	bigBed	candidate Cis-Regulatory Elements	34
ENCDO845WKR	spleen	UBERON:0002106	ENCFF179EAK	ENCSR821WNT	bigBed	candidate Cis-Regulatory Elements	34
ENCDO845WKR	spleen	UBERON:0002106	ENCFF251ZEV	ENCSR821WNT	bed	candidate Cis-Regulatory Elements	14
ENCDO271OUW	stomach	UBERON:0000945	ENCFF666AHE	ENCSR701BMM	bed	candidate Cis-Regulatory Elements	14
ENCDO271OUW	stomach	UBERON:0000945	ENCFF878BBJ	ENCSR701BMM	bigBed	candidate Cis-Regulatory Elements	26
ENCDO451RUA	stomach	UBERON:0000945	ENCFF142LBY	ENCSR260TRA	bigBed	candidate Cis-Regulatory Elements	34
ENCDO451RUA	stomach	UBERON:0000945	ENCFF821HZC	ENCSR260TRA	bed	candidate Cis-Regulatory Elements	14
ENCDO793LXB	stomach	UBERON:0000945	ENCFF685FMK	ENCSR507ERT	bed	candidate Cis-Regulatory Elements	14
ENCDO793LXB	stomach	UBERON:0000945	ENCFF833DWR	ENCSR507ERT	bigBed	candidate Cis-Regulatory Elements	34
ENCDO845WKR	stomach	UBERON:0000945	ENCFF277AFF	ENCSR290DTB	bed	candidate Cis-Regulatory Elements	14
ENCDO845WKR	stomach	UBERON:0000945	ENCFF668CJG	ENCSR290DTB	bigBed	candidate Cis-Regulatory Elements	34
ENCDO271OUW	suprapubic skin	UBERON:0036149	ENCFF602YVD	ENCSR089FXL	bigBed	candidate Cis-Regulatory Elements	26
ENCDO271OUW	suprapubic skin	UBERON:0036149	ENCFF659EER	ENCSR089FXL	bed	candidate Cis-Regulatory Elements	14
ENCDO451RUA	suprapubic skin	UBERON:0036149	ENCFF071JCI	ENCSR034YEY	bigBed	candidate Cis-Regulatory Elements	26
ENCDO451RUA	suprapubic skin	UBERON:0036149	ENCFF088FEU	ENCSR034YEY	bed	candidate Cis-Regulatory Elements	14
ENCDO793LXB	suprapubic skin	UBERON:0036149	ENCFF093PSA	ENCSR474AWG	bigBed	candidate Cis-Regulatory Elements	26
ENCDO793LXB	suprapubic skin	UBERON:0036149	ENCFF393SFY	ENCSR474AWG	bed	candidate Cis-Regulatory Elements	14
ENCDO845WKR	suprapubic skin	UBERON:0036149	ENCFF404XNZ	ENCSR898VNY	bigBed	candidate Cis-Regulatory Elements	34
ENCDO845WKR	suprapubic skin	UBERON:0036149	ENCFF941XGZ	ENCSR898VNY	bed	candidate Cis-Regulatory Elements	14
ENCDO271OUW	thyroid gland	UBERON:0002046	ENCFF449KBV	ENCSR622YBT	bigBed	candidate Cis-Regulatory Elements	34
ENCDO271OUW	thyroid gland	UBERON:0002046	ENCFF866BZI	ENCSR622YBT	bed	candidate Cis-Regulatory Elements	14
ENCDO451RUA	thyroid gland	UBERON:0002046	ENCFF855NBQ	ENCSR444XOP	bigBed	candidate Cis-Regulatory Elements	34
ENCDO451RUA	thyroid gland	UBERON:0002046	ENCFF945OXI	ENCSR444XOP	bed	candidate Cis-Regulatory Elements	14
ENCDO793LXB	thyroid gland	UBERON:0002046	ENCFF408EDX	ENCSR653PMU	bed	candidate Cis-Regulatory Elements	14
ENCDO793LXB	thyroid gland	UBERON:0002046	ENCFF604PXJ	ENCSR653PMU	bigBed	candidate Cis-Regulatory Elements	34
ENCDO845WKR	thyroid gland	UBERON:0002046	ENCFF073EEJ	ENCSR861UDK	bigBed	candidate Cis-Regulatory Elements	34
ENCDO845WKR	thyroid gland	UBERON:0002046	ENCFF665YOF	ENCSR861UDK	bed	candidate Cis-Regulatory Elements	14
ENCDO271OUW	tibial nerve	UBERON:0001323	ENCFF011JGL	ENCSR893HWR	bigBed	candidate Cis-Regulatory Elements	26
ENCDO271OUW	tibial nerve	UBERON:0001323	ENCFF562EAP	ENCSR893HWR	bed	candidate Cis-Regulatory Elements	14
ENCDO451RUA	tibial nerve	UBERON:0001323	ENCFF482OSO	ENCSR844FIO	bigBed	candidate Cis-Regulatory Elements	34
ENCDO451RUA	tibial nerve	UBERON:0001323	ENCFF887VIP	ENCSR844FIO	bed	candidate Cis-Regulatory Elements	14
ENCDO793LXB	tibial nerve	UBERON:0001323	ENCFF089ZSA	ENCSR089CIK	bed	candidate Cis-Regulatory Elements	14
ENCDO793LXB	tibial nerve	UBERON:0001323	ENCFF394LGG	ENCSR089CIK	bigBed	candidate Cis-Regulatory Elements	34
ENCDO845WKR	tibial nerve	UBERON:0001323	ENCFF532JNX	ENCSR752IHQ	bigBed	candidate Cis-Regulatory Elements	34
ENCDO845WKR	tibial nerve	UBERON:0001323	ENCFF912CSR	ENCSR752IHQ	bed	candidate Cis-Regulatory Elements	14
ENCDO271OUW	transverse colon	UBERON:0001157	ENCFF186HRJ	ENCSR884ABV	bigBed	candidate Cis-Regulatory Elements	34
ENCDO271OUW	transverse colon	UBERON:0001157	ENCFF424YXV	ENCSR884ABV	bed	candidate Cis-Regulatory Elements	14
ENCDO451RUA	transverse colon	UBERON:0001157	ENCFF164RLV	ENCSR364HRH	bed	candidate Cis-Regulatory Elements	14
ENCDO451RUA	transverse colon	UBERON:0001157	ENCFF224CJA	ENCSR364HRH	bigBed	candidate Cis-Regulatory Elements	34
ENCDO793LXB	transverse colon	UBERON:0001157	ENCFF488QJI	ENCSR811EFU	bigBed	candidate Cis-Regulatory Elements	34
ENCDO793LXB	transverse colon	UBERON:0001157	ENCFF937AZG	ENCSR811EFU	bed	candidate Cis-Regulatory Elements	14
ENCDO845WKR	transverse colon	UBERON:0001157	ENCFF606DOD	ENCSR019GHX	bed	candidate Cis-Regulatory Elements	14
ENCDO845WKR	transverse colon	UBERON:0001157	ENCFF790PDO	ENCSR019GHX	bigBed	candidate Cis-Regulatory Elements	34
ENCDO271OUW	upper lobe of left lung	UBERON:0008952	ENCFF083ETN	ENCSR448OPW	bigBed	candidate Cis-Regulatory Elements	34
ENCDO271OUW	upper lobe of left lung	UBERON:0008952	ENCFF460VPS	ENCSR448OPW	bed	candidate Cis-Regulatory Elements	14
ENCDO451RUA	upper lobe of left lung	UBERON:0008952	ENCFF022BZR	ENCSR002KMJ	bigBed	candidate Cis-Regulatory Elements	34
ENCDO451RUA	upper lobe of left lung	UBERON:0008952	ENCFF492GQL	ENCSR002KMJ	bed	candidate Cis-Regulatory Elements	14
ENCDO793LXB	upper lobe of left lung	UBERON:0008952	ENCFF095MUW	ENCSR783FYR	bed	candidate Cis-Regulatory Elements	14
ENCDO793LXB	upper lobe of left lung	UBERON:0008952	ENCFF741LKZ	ENCSR783FYR	bigBed	candidate Cis-Regulatory Elements	34
ENCDO845WKR	upper lobe of left lung	UBERON:0008952	ENCFF403EOC	ENCSR039JBR	bed	candidate Cis-Regulatory Elements	14
ENCDO845WKR	upper lobe of left lung	UBERON:0008952	ENCFF777HYN	ENCSR039JBR	bigBed	candidate Cis-Regulatory Elements	34
N
